# Cross-kingdom recognition of bacterial small RNAs induces transgenerational pathogenic avoidance

**DOI:** 10.1101/697888

**Authors:** Rachel Kaletsky, Rebecca S. Moore, Lance L. Parsons, Coleen T. Murphy

## Abstract

We recently discovered that *C. elegans* can pass on a learned avoidance of pathogenic *Pseudomonas aeruginosa* (PA14) to four generations of its progeny. This transgenerational inheritance is bacterial species-specific, but how *C. elegans* recognizes and distinguishes different bacteria and transmits this information to future generations is not apparent. Here we show that small RNAs purified from pathogenic PA14 are sufficient not only to induce avoidance of pathogens in mothers, but also to confer transgenerational inheritance of this species-specific behavior for four generations, all without direct contact with pathogenic bacteria. This behavior requires the small RNA transporters SID-1 and SID-2, RNA interference pathway components, the piRNA Piwi/Argonaute pathway, a functioning germline, and TGF-β ligand *daf-7* expression in the ASI sensory neuron. Our results suggest that *C. elegans* “reads” small RNAs expressed by pathogenic bacteria, and uses this information to induce an escape behavior that lasts for four additional generations. *C. elegans* may have evolved this trans-kingdom signaling system to avoid pathogens in abundant classes of bacteria in its environment and its microbiome.
